# Characterisation and prion transmission study in mice with genetic reduction of sporadic Creutzfeldt-Jakob Disease risk gene *Stx6*

**DOI:** 10.1101/2023.01.10.523281

**Authors:** Emma Jones, Elizabeth Hill, Jacqueline Linehan, Tamsin Nazari, Adam Caulder, Gemma F Codner, Marie Hutchison, Matthew Mackenzie, Michael Farmer, Thomas Coysh, Michael Wiggins De Oliveira, Huda Al-Doujaily, Malin Sandberg, Emmanuelle Viré, Thomas J Cunningham, Emmanuel A Asante, Sebastian Brandner, John Collinge, Simon Mead

**Author notes:** These authors contributed equally to this work (Emma Jones, Elizabeth Hill). AsanSka University College of Design and Technology, P.O. Box VV 179, Oyibi, Ghana.

## Abstract

Sporadic Creutzfeldt-Jakob disease (sCJD), the most common human prion disease, is thought to occur when the cellular prion protein (PrP^C^) spontaneously misfolds and assembles into prion fibrils, culminating in fatal neurodegeneration. In a genome-wide association study of sCJD, we recently identified risk variants in and around the gene *STX6*, with evidence to suggest a causal increase of *STX6* expression in disease-relevant brain regions. *STX6* encodes syntaxin-6, a SNARE protein primarily involved in early endosome to *trans*-Golgi network retrograde transport. Here we developed and characterised a mouse model with genetic depletion of *Stx6* and investigated a causal role of *Stx6* expression in mouse prion disease through a classical prion transmission study, assessing the impact of homozygous and heterozygous syntaxin-6 knockout on disease incubation periods and prion-related neuropathology. Following inoculation with RML prions, incubation periods in *Stx6*^-/-^ and *Stx6*^+/-^ mice differed by 12 days relative to wildtype. Similarly, in *Stx6*^-/-^ mice, disease incubation periods following inoculation with ME7 prions also differed by 12 days. Histopathological analysis revealed a modest increase in astrogliosis in ME7-inoculated *Stx6*^-/-^ animals and a variable effect of *Stx6* expression on microglia activation, however no differences in neuronal loss, spongiform change or PrP deposition were observed at endpoint. Importantly, *Stx6*^-/-^ mice are viable and fertile with no gross impairments on a range of neurological, biochemical, histological and skeletal structure tests. Our results provide some support for a pathological role of *Stx6* expression in prion disease, which warrants further investigation in the context of prion disease but also other neurodegenerative diseases considering syntaxin-6 appears to have pleiotropic risk effects in progressive supranuclear palsy and Alzheimer’s disease.

**Author Summary:** Sporadic Creutzfeldt-Jakob disease (sCJD), the most common human prion disease, is an invariably fatal disease with no established disease-modifying treatments. The identification of *STX6* as a proposed risk gene for sCJD motivated the generation of a new mouse knockout model, in which we found no grossly deleterious phenotypes. A transmission study in *Stx6^-/-^, Stx6^+/-^* and *Stx6*^+/+^ mice challenged with two prion strains showed reduced syntaxin-6 expression is associated with a modest prolongation of prion disease incubation periods, supporting a pathological role of *Stx6* expression in prion disease pathogenesis. Syntaxin-6 appears to have pleiotropic risk effects across multiple neurodegenerative diseases including progressive supranuclear palsy and Alzheimer’s disease. Thus, this work supports further exploration of the *STX6* susceptibility mechanism, which likely has relevance across multiple neurodegenerative diseases.
