## Supplementary Tables S3-S8 for "Characterisation and prion transmission study in mice with genetic reduction of sporadic Creutzfeldt-Jakob Disease risk gene *Stx6*"

### Sheet: Description
	Supp. table	Description
	S3	Data from quantification of anti-Stx6 Western blot (Fig 1C)
	S4	Data from ELISA for PrPc expression (Fig 1D)
	S5	Data used for generation of RML survival curves (Figs 3 A+B)
	S6	Data used for generation of ME7 survival curves (Figs 3 C+D)
	S7	Data from quantification of percentage area with anti-GFAP histology (Fig 5C)
	S8	Data from quantification of percentage area with anti-Iba1 histology (Fig 5D)

### Sheet: S3 Stx6 Western quantification
Sample	Genotype	Repeat	Antibody	Norm_exp
WT_1	+/+	1	Rabbit	0.948437
WT_2	+/+	1	Rabbit	1.07259
WT_3	+/+	1	Rabbit	0.97897
X_1	+/-	1	Rabbit	0.525215
X_2	+/-	1	Rabbit	0.387953
X_3	+/-	1	Rabbit	0.371963
KO_1	-/-	1	Rabbit	0.0961881
KO_2	-/-	1	Rabbit	0.118681
KO_3	-/-	1	Rabbit	-0.000954318
WT_1	+/+	2	Rabbit	0.897883
WT_2	+/+	2	Rabbit	0.907365
WT_3	+/+	2	Rabbit	1.19475
X_1	+/-	2	Rabbit	0.649355
X_2	+/-	2	Rabbit	0.676577
X_3	+/-	2	Rabbit	0.350564
KO_1	-/-	2	Rabbit	0.0299117
KO_2	-/-	2	Rabbit	0.00684012
KO_3	-/-	2	Rabbit	0.001421
WT_1	+/+	3	Rabbit	0.844889
WT_2	+/+	3	Rabbit	0.817016
WT_3	+/+	3	Rabbit	1.33809
X_1	+/-	3	Rabbit	0.899016
X_2	+/-	3	Rabbit	0.70805
X_3	+/-	3	Rabbit	0.46291
KO_1	-/-	3	Rabbit	0.280391
KO_2	-/-	3	Rabbit	0.0788501
KO_3	-/-	3	Rabbit	0.0697071

### Sheet: S4 PrPc ELISA
Animal_number	Genotype	Dilution	A	B	C
821542	+/+	0.5	6754	7031	9419
821543	+/+	0.5	6339	7199	3505
821544	+/+	0.5	4298	5156	5335
826522	+/-	0.5	6584	5872	11414
826523	+/-	0.5	5794	4799	4370
826524	+/-	0.5	4694	4059	4460
821432	-/-	0.5	4867	5023	7061
821433	-/-	0.5	5470	5448	6222
821434	-/-	0.5	6409	5256	6748

### Sheet: S5 RML survival analysis
Group	Inocula_code	Inocula_description	Animal_number	Name	QN	Genotype	Inocula_date	Scrapie_sick_date	Cull_method	Death_date	Age	Sex	First_sign	Incubation_time	Censoring_status	First_sign_date	Censoring_status_first_sign
7	I16183	RML	825300	STX6_KO/11.4a	917-21	MoPrP+/+	2020-10-14	2021-03-19	Culled - scrapie sickness confirmed (Sch1)	2021-03-19	215	2	132	156	1	2021-02-23	1
7	I16183	RML	825301	STX6_KO/11.4b	893-21	MoPrP+/+	2020-10-14	2021-03-08	Culled - scrapie sickness confirmed (Sch1)	2021-03-08	204	2	132	145	1	2021-02-23	1
7	I16183	RML	825486	STX6_KO/16.2a	920-21	MoPrP+/+	2020-10-14	2021-03-19	Culled - scrapie sickness confirmed (Sch1)	2021-03-19	212	2	132	156	1	2021-02-23	1
7	I16183	RML	825487	STX6_KO/16.2b	921-21	MoPrP+/+	2020-10-14	2021-03-19	Culled - scrapie sickness confirmed (Sch1)	2021-03-19	212	2	138	156	1	2021-03-01	1
7	I16183	RML	825488	STX6_KO/16.2c	894-21	MoPrP+/+	2020-10-14	2021-03-08	Culled - scrapie sickness confirmed (Sch1)	2021-03-08	201	2	138	145	1	2021-03-01	1
7	I16183	RML	825709	STX6_KO/10.5a	895-21	MoPrP+/+	2020-10-14	2021-03-08	Culled - scrapie sickness confirmed (Sch1)	2021-03-08	197	2	127	145	1	2021-02-18	1
7	I16183	RML	825710	STX6_KO/10.5b	NA	MoPrP+/+	2020-10-14	2021-03-31	Culled - scrapie sickness confirmed (Sch1)	2021-03-31	220	2	145	168	1	2021-03-08	1
7	I16183	RML	825904	STX6_KO/17.2a	990-21	MoPrP+/+	2020-10-14	2021-03-23	Culled - scrapie sickness confirmed (Sch1)	2021-03-23	210	2	133	160	1	2021-02-24	1
7	I16183	RML	825905	STX6_KO/17.2b	896-21	MoPrP+/+	2020-10-14	2021-03-09	Culled - scrapie sickness confirmed (Sch1)	2021-03-09	196	2	141	146	1	2021-03-04	1
7	I16183	RML	826541	STX6_KO/19.1a	926-21	MoPrP+/+	2020-10-14	NA	Culled health concern, Wet genital region	2021-03-12	192	2	0	0	0	2021-02-24	1
7	I16183	RML	826542	STX6_KO/19.1b	996-21	MoPrP+/+	2020-10-14	2021-03-24	Culled - scrapie sickness confirmed (Sch1)	2021-03-24	204	2	127	161	1	2021-02-18	1
7	I16183	RML	826543	STX6_KO/19.1c	927-21	MoPrP+/+	2020-10-14	NA	Culled health concern, Wet genital region	2021-03-12	192	2	0	0	0	2021-02-18	1
7	I16183	RML	826544	STX6_KO/19.1d	997-21	MoPrP+/+	2020-10-14	2021-03-23	Culled - scrapie sickness confirmed (Sch1)	2021-03-23	203	2	146	160	1	2021-03-09	1
7	I16183	RML	826545	STX6_KO/19.1e	998-21	MoPrP+/+	2020-10-14	2021-03-23	Culled - scrapie sickness confirmed (Sch1)	2021-03-23	203	2	133	160	1	2021-02-24	1
7	I16183	RML	826546	STX6_KO/19.1f	899-21	MoPrP+/+	2020-10-14	2021-03-09	Culled - scrapie sickness confirmed (Sch1)	2021-03-09	189	2	140	146	1	2021-03-03	1
7	I16183	RML	826550	STX6_KO/21.1a	928-21	MoPrP+/+	2020-10-14	NA	Culled health concern, Wet genital region	2021-03-16	195	2	0	0	0	2021-03-04	1
7	I16183	RML	826551	STX6_KO/21.1b	999-21	MoPrP+/+	2020-10-14	2021-03-22	Culled - scrapie sickness confirmed (Sch1)	2021-03-22	201	2	141	159	1	2021-03-04	1
7	I16183	RML	826552	STX6_KO/21.1c	1000-21	MoPrP+/+	2020-10-14	2021-03-22	Culled - scrapie sickness confirmed (Sch1)	2021-03-22	201	2	146	159	1	2021-03-09	1
7	I16183	RML	826553	STX6_KO/21.1d	1001-21	MoPrP+/+	2020-10-14	2021-03-22	Culled - scrapie sickness confirmed (Sch1)	2021-03-22	201	2	141	159	1	2021-03-04	1
7	I16183	RML	826554	STX6_KO/21.1e	929-21	MoPrP+/+	2020-10-14	NA	Culled health concern, Wet genital region	2021-03-12	191	2	0	0	0	2021-03-08	1
8	I16183	RML	824179	STX6_WT/8.2a	691-21	MoPrP+/+	2020-09-24	2021-02-15	Culled - scrapie sickness confirmed (Sch1)	2021-02-15	197	2	127	144	1	2021-01-29	1
8	I16183	RML	824180	STX6_WT/8.2b	916-21	MoPrP+/+	2020-09-24	2021-03-15	Culled - scrapie sickness confirmed (Sch1)	2021-03-15	225	2	139	172	1	2021-02-10	1
8	I16183	RML	824181	STX6_WT/8.2c	692-21	MoPrP+/+	2020-09-24	2021-02-15	Culled - scrapie sickness confirmed (Sch1)	2021-02-15	197	2	123	144	1	2021-01-25	1
8	I16183	RML	824182	STX6_WT/8.2d	693-21	MoPrP+/+	2020-09-24	2021-02-17	Culled - scrapie sickness confirmed (Sch1)	2021-02-17	199	2	141	146	1	2021-02-12	1
8	I16183	RML	824183	STX6_WT/8.2e	694-21	MoPrP+/+	2020-09-24	2021-02-14	Culled - scrapie sickness confirmed (Sch1)	2021-02-14	196	2	133	143	1	2021-02-04	1
8	I16183	RML	824656	STX6_WT/11.2a	877-21	MoPrP+/+	2020-09-24	2021-03-04	Culled - scrapie sickness confirmed (Sch1)	2021-03-04	207	2	139	161	1	2021-02-10	1
8	I16183	RML	824657	STX6_WT/11.2b	695-21	MoPrP+/+	2020-09-24	2021-02-18	Culled - scrapie sickness confirmed (Sch1)	2021-02-18	193	2	127	147	1	2021-01-29	1
8	I16183	RML	824921	STX6_WT/10.2a	663-21	MoPrP+/+	2020-09-24	2021-02-10	Culled - scrapie sickness confirmed (Sch1)	2021-02-10	182	2	133	139	1	2021-02-04	1
8	I16183	RML	824922	STX6_WT/10.2b	747-21	MoPrP+/+	2020-09-24	2021-02-20	Culled - scrapie sickness confirmed (Sch1)	2021-02-20	192	2	119	149	1	2021-01-21	1
8	I16183	RML	824923	STX6_WT/10.2c	664-21	MoPrP+/+	2020-09-24	2021-02-12	Culled - scrapie sickness confirmed (Sch1)	2021-02-12	184	2	139	141	1	2021-02-10	1
8	I16183	RML	824924	STX6_WT/10.2d	2988-20	MoPrP+/+	2020-09-24	NA	Culled - other (Sch1)	2020-10-30	79	2	0	0	0	#VALUE!	0
8	I16183	RML	824925	STX6_WT/10.2e	696-21	MoPrP+/+	2020-09-24	2021-02-18	Culled - scrapie sickness confirmed (Sch1)	2021-02-18	190	2	119	147	1	2021-01-21	1
8	I16183	RML	824926	STX6_WT/10.2f	665-21	MoPrP+/+	2020-09-24	2021-02-10	Culled - scrapie sickness confirmed (Sch1)	2021-02-10	182	2	127	139	1	2021-01-29	1
8	I16183	RML	824935	STX6_WT/5.4a	748-21	MoPrP+/+	2020-09-24	2021-02-20	Culled - scrapie sickness confirmed (Sch1)	2021-02-20	193	2	138	149	1	2021-02-09	1
8	I16183	RML	824936	STX6_WT/5.4b	878-21	MoPrP+/+	2020-09-24	2021-02-26	Culled - scrapie sickness confirmed (Sch1)	2021-02-26	199	2	138	155	1	2021-02-09	1
8	I16183	RML	825083	STX6_WT/6.3a	666-21	MoPrP+/+	2020-09-24	2021-02-12	Culled - scrapie sickness confirmed (Sch1)	2021-02-12	183	2	132	141	1	2021-02-03	1
8	I16183	RML	825084	STX6_WT/6.3b	667-21	MoPrP+/+	2020-09-24	2021-02-12	Culled - scrapie sickness confirmed (Sch1)	2021-02-12	183	2	127	141	1	2021-01-29	1
8	I16183	RML	825085	STX6_WT/6.3c	879-21	MoPrP+/+	2020-09-24	2021-03-05	Culled - scrapie sickness confirmed (Sch1)	2021-03-05	204	2	141	162	1	2021-02-12	1
8	I16183	RML	825086	STX6_WT/6.3d	880-21	MoPrP+/+	2020-09-24	2021-03-05	Culled - scrapie sickness confirmed (Sch1)	2021-03-05	204	2	141	162	1	2021-02-12	1
8	I16183	RML	825087	STX6_WT/6.3e	697-21	MoPrP+/+	2020-09-24	2021-02-18	Culled - scrapie sickness confirmed (Sch1)	2021-02-18	189	2	139	147	1	2021-02-10	1
9	I16183	RML	825475	STX6_KOXSTX6_WT/5.2a	918-21	MoPrP+/+	2020-10-14	NA	Culled health concern, Wet genital region	2021-03-17	210	2	0	0	0	2021-02-22	1
9	I16183	RML	825476	STX6_KOXSTX6_WT/5.2b	988-21	MoPrP+/+	2020-10-14	2021-03-26	Culled - scrapie sickness confirmed (Sch1)	2021-03-26	219	2	132	163	1	2021-02-23	1
9	I16183	RML	825477	STX6_KOXSTX6_WT/5.2c	919-21	MoPrP+/+	2020-10-14	2021-03-17	Culled - scrapie sickness confirmed (Sch1)	2021-03-17	210	2	131	154	1	2021-02-22	1
9	I16183	RML	825815	STX6_KOXSTX6_WT/3.5a	989-21	MoPrP+/+	2020-10-14	2021-03-26	Culled - scrapie sickness confirmed (Sch1)	2021-03-26	214	2	132	163	1	2021-02-23	1
9	I16183	RML	825816	STX6_KOXSTX6_WT/3.5b	NA	MoPrP+/+	NA	NA	Culled health concern	2020-10-14	51	2	0	0	0	#VALUE!	0
9	I16183	RML	826115	STX6_KOXSTX6_WT/11.1a	897-21	MoPrP+/+	2020-10-14	2021-03-11	Culled - scrapie sickness confirmed (Sch1)	2021-03-11	194	2	126	148	1	2021-02-17	1
9	I16183	RML	826116	STX6_KOXSTX6_WT/11.1b	898-21	MoPrP+/+	2020-10-14	2021-03-11	Culled - scrapie sickness confirmed (Sch1)	2021-03-11	194	2	133	148	1	2021-02-24	1
9	I16183	RML	826117	STX6_KOXSTX6_WT/11.1c	922-21	MoPrP+/+	2020-10-14	2021-03-16	Culled - scrapie sickness confirmed (Sch1)	2021-03-16	199	2	128	153	1	2021-02-19	1
9	I16183	RML	826123	STX6_KOXSTX6_WT/10.1a	NA	MoPrP+/+	2020-10-14	2021-03-31	Culled - scrapie sickness confirmed (Sch1)	2021-03-31	214	2	135	168	1	2021-02-26	1
9	I16183	RML	826124	STX6_KOXSTX6_WT/10.1b	923-21	MoPrP+/+	2020-10-14	2021-03-16	Culled - scrapie sickness confirmed (Sch1)	2021-03-16	199	2	128	153	1	2021-02-19	1
9	I16183	RML	826125	STX6_KOXSTX6_WT/10.1c	991-21	MoPrP+/+	2020-10-14	2021-03-22	Culled - scrapie sickness confirmed (Sch1)	2021-03-22	205	2	126	159	1	2021-02-17	1
9	I16183	RML	826211	STX6_KOXSTX6_WT/13.1a	NA	MoPrP+/+	2020-10-14	2021-04-06	Culled - scrapie sickness confirmed (Sch1)	2021-04-06	218	2	146	174	1	2021-03-09	1
9	I16183	RML	826212	STX6_KOXSTX6_WT/13.1b	992-21	MoPrP+/+	2020-10-14	2021-03-22	Culled - scrapie sickness confirmed (Sch1)	2021-03-22	203	2	145	159	1	2021-03-08	1
9	I16183	RML	826213	STX6_KOXSTX6_WT/13.1c	993-21	MoPrP+/+	2020-10-14	2021-03-22	Culled - scrapie sickness confirmed (Sch1)	2021-03-22	203	2	126	159	1	2021-02-17	1
9	I16183	RML	826514	STX6_KOXSTX6_WT/9.1a	994-21	MoPrP+/+	2020-10-14	2021-03-24	Culled - scrapie sickness confirmed (Sch1)	2021-03-24	204	2	129	161	1	2021-02-20	1
9	I16183	RML	826515	STX6_KOXSTX6_WT/9.1b	NA	MoPrP+/+	2020-10-14	2021-04-06	Culled - scrapie sickness confirmed (Sch1)	2021-04-06	217	2	141	174	1	2021-03-04	1
9	I16183	RML	826516	STX6_KOXSTX6_WT/9.1c	NA	MoPrP+/+	2020-10-14	2021-04-06	Culled - scrapie sickness confirmed (Sch1)	2021-04-06	217	2	145	174	1	2021-03-08	1
9	I16183	RML	826528	STX6_KOXSTX6_WT/14.1a	995-21	MoPrP+/+	2020-10-14	2021-03-24	Culled - scrapie sickness confirmed (Sch1)	2021-03-24	204	2	138	161	1	2021-03-01	1
9	I16183	RML	826533	STX6_KOXSTX6_WT/12.1a	924-21	MoPrP+/+	2020-10-14	2021-03-17	Culled - scrapie sickness confirmed (Sch1)	2021-03-17	196	2	132	154	1	2021-02-23	1
9	I16183	RML	826534	STX6_KOXSTX6_WT/12.1b	925-21	MoPrP+/+	2020-10-14	2021-03-17	Culled - scrapie sickness confirmed (Sch1)	2021-03-17	196	2	126	154	1	2021-02-17	1

### Sheet: S6 ME7 analysis
Group	Inocula_code	Inocula_description	Animal_number	Name	QN	Genotype	Inocula_date	Scrapie_sick_date	Cull_method	Death_date	Age	Sex	First_sign	Incubation_time	Censoring_status	First_sign_date	Censoring_status_first_sign
4	I16179	ME7	829149	STX6_KO/18.4a	NA	MoPrP+/+	2020-11-26	NA	Found dead - whole cadaver in the cage	2021-05-24	229	F	0	0	0	2021-04-30	0
4	I16179	ME7	829150	STX6_KO/18.4b	1394-21	MoPrP+/+	2020-11-26	2021-05-19	Culled - scrapie sickness confirmed (Sch1)	2021-05-19	224	F	154	174	1	2021-04-29	1
4	I16179	ME7	829151	STX6_KO/18.4c	1243-21	MoPrP+/+	2020-11-26	NA	Culled health concern, Wet genital region	2021-05-07	212	F	0	0	0	2021-04-28	1
4	I16179	ME7	829152	STX6_KO/13.2a	NA	MoPrP+/+	2020-11-26	NA	Found dead - whole cadaver in the cage	2021-03-28	173	F	0	0	0	NA	0
4	I16179	ME7	829153	STX6_KO/13.2b	NA	MoPrP+/+	2020-11-26	2021-06-05	Culled - scrapie sickness confirmed (Sch1)	2021-06-05	242	F	160	191	1	2021-05-05	1
4	I16179	ME7	829154	STX6_KO/13.2c	1244-21	MoPrP+/+	2020-11-26	2021-05-06	Culled - scrapie sickness confirmed (Sch1)	2021-05-06	212	F	154	161	1	2021-04-29	1
4	I16179	ME7	829293	STX6_KO/20.2a	1444-21	MoPrP+/+	2020-11-26	2021-05-27	Culled - scrapie sickness confirmed (Sch1)	2021-05-27	231	F	160	182	1	2021-05-05	1
4	I16179	ME7	829294	STX6_KO/20.2b	1395-21	MoPrP+/+	2020-11-26	2021-05-19	Culled - scrapie sickness confirmed (Sch1)	2021-05-19	223	F	160	174	1	2021-05-05	1
4	I16179	ME7	829295	STX6_KO/20.2c	1396-21	MoPrP+/+	2020-11-26	2021-05-19	Culled - scrapie sickness confirmed (Sch1)	2021-05-19	223	F	160	174	1	2021-05-05	1
4	I16179	ME7	829296	STX6_KO/20.2d	1397-21	MoPrP+/+	2020-11-26	NA	Found dead - whole cadaver in the cage	2021-05-19	223	F	0	0	0	2021-05-05	0
4	I16179	ME7	829297	STX6_KO/20.2e	1245-21	MoPrP+/+	2020-11-26	NA	Culled health concern, Wet genital region	2021-05-06	210	F	0	0	0	2021-05-05	1
4	I16179	ME7	829833	STX6_KO/29.1a	1198-21	MoPrP+/+	2020-11-26	2021-04-29	Culled - scrapie sickness confirmed (Sch1)	2021-04-29	199	F	152	154	1	2021-04-27	1
4	I16179	ME7	829834	STX6_KO/29.1b	1246-21	MoPrP+/+	2020-11-26	NA	Culled health concern, Wet genital region	2021-05-07	207	F	0	0	0	2021-04-28	1
4	I16179	ME7	829835	STX6_KO/29.1c	1373-21	MoPrP+/+	2020-11-26	NA	Culled health concern, Wet genital region	2021-05-10	210	F	0	0	0	2021-04-27	1
4	I16179	ME7	829847	STX6_KO/21.2a	NA	MoPrP+/+	2020-11-26	NA	Found dead - whole cadaver in the cage	2021-04-29	198	F	0	0	0	2021-04-27	0
4	I16179	ME7	829848	STX6_KO/21.2b	1199-21	MoPrP+/+	2020-11-26	NA	Culled health concern, Wet genital region	2021-04-29	198	F	0	0	0	2021-04-27	1
4	I16179	ME7	829849	STX6_KO/21.2c	1247-21	MoPrP+/+	2020-11-26	NA	Culled health concern, Wet genital region	2021-05-06	205	F	0	0	0	2021-04-27	1
4	I16179	ME7	829850	STX6_KO/21.2d	1200-21	MoPrP+/+	2020-11-26	NA	Culled health concern, Wet genital region	2021-04-27	196	F	0	0	0	NA	0
4	I16179	ME7	829858	STX6_KO/19.2a	1248-21	MoPrP+/+	2020-11-26	NA	Culled health concern, Wet genital region	2021-05-05	203	F	0	0	0	2021-04-27	1
4	I16179	ME7	829859	STX6_KO/19.2b	1201-21	MoPrP+/+	2020-11-26	NA	Culled health concern, Wet genital region	2021-04-27	195	F	0	0	0	NA	0
5	I16179	ME7	822623	STX6_WT/8.1a	595-21	MoPrP+/+	2020-09-01	2021-01-29	Culled - scrapie sickness confirmed (Sch1)	2021-01-29	206	F	147	150	1	2021-01-26	1
5	I16179	ME7	822624	STX6_WT/8.1b	596-21	MoPrP+/+	2020-09-01	NA	Culled - other (Sch1)	2021-02-02	210	F	0	0	0	2021-01-26	0
5	I16179	ME7	822625	STX6_WT/8.1c	597-21	MoPrP+/+	2020-09-01	2021-01-29	Culled - scrapie sickness confirmed (Sch1)	2021-01-29	206	F	142	150	1	2021-01-21	1
5	I16179	ME7	822626	STX6_WT/8.1d	686-21	MoPrP+/+	2020-09-01	2021-02-16	Culled - scrapie sickness confirmed (Sch1)	2021-02-16	224	F	147	168	1	2021-01-26	1
5	I16179	ME7	822627	STX6_WT/8.1e	656-21	MoPrP+/+	2020-09-01	2021-02-08	Culled - scrapie sickness confirmed (Sch1)	2021-02-08	216	F	147	160	1	2021-01-26	1
5	I16179	ME7	822807	STX6_WT/7.2a	687-21	MoPrP+/+	2020-09-01	NA	Culled health concern, Wet genital region	2021-02-17	221	F	0	0	0	2021-01-21	1
5	I16179	ME7	823011	STX6_WT/11.1a	598-21	MoPrP+/+	2020-09-01	2021-01-29	Culled - scrapie sickness confirmed (Sch1)	2021-01-29	197	F	150	150	1	2021-01-29	1
5	I16179	ME7	823012	STX6_WT/11.1b	657-21	MoPrP+/+	2020-09-01	2021-02-10	Culled - scrapie sickness confirmed (Sch1)	2021-02-10	209	F	150	162	1	2021-01-29	1
5	I16179	ME7	823013	STX6_WT/11.1c	745-21	MoPrP+/+	2020-09-01	NA	Culled health concern, Wet genital region	2021-02-22	221	F	0	0	0	2021-02-01	1
5	I16179	ME7	823129	STX6_WT/12.1a	658-21	MoPrP+/+	2020-09-01	2021-02-10	Culled - scrapie sickness confirmed (Sch1)	2021-02-10	208	F	149	162	1	2021-01-28	1
5	I16179	ME7	823130	STX6_WT/12.1b	688-21	MoPrP+/+	2020-09-01	2021-02-15	Culled - scrapie sickness confirmed (Sch1)	2021-02-15	213	F	150	167	1	2021-01-29	1
5	I16179	ME7	823131	STX6_WT/12.1c	457-21	MoPrP+/+	2020-09-01	NA	Culled health concern	2021-01-28	195	F	0	0	0	2021-01-28	0
5	I16179	ME7	823132	STX6_WT/12.1d	659-21	MoPrP+/+	2020-09-01	2021-02-12	Culled - scrapie sickness confirmed (Sch1)	2021-02-12	210	F	150	164	1	2021-01-29	1
5	I16179	ME7	823133	STX6_WT/12.1e	660-21	MoPrP+/+	2020-09-01	2021-02-10	Culled - scrapie sickness confirmed (Sch1)	2021-02-10	208	F	149	162	1	2021-01-28	1
5	I16179	ME7	823134	STX6_WT/12.1f	746-21	MoPrP+/+	2020-09-01	2021-02-20	Culled - scrapie sickness confirmed (Sch1)	2021-02-20	218	F	142	172	1	2021-01-21	1
5	I16179	ME7	823255	STX6_WT/10.1a	661-21	MoPrP+/+	2020-09-01	2021-02-09	Culled - scrapie sickness confirmed (Sch1)	2021-02-09	204	F	146	161	1	2021-01-25	1
5	I16179	ME7	823256	STX6_WT/10.1b	458-21	MoPrP+/+	2020-09-01	2021-01-28	Culled - scrapie sickness confirmed (Sch1)	2021-01-28	192	F	142	149	1	2021-01-21	1
5	I16179	ME7	823257	STX6_WT/10.1c	662-21	MoPrP+/+	2020-09-01	2021-02-09	Culled - scrapie sickness confirmed (Sch1)	2021-02-09	204	F	142	161	1	2021-01-21	1
5	I16179	ME7	823258	STX6_WT/10.1d	689-21	MoPrP+/+	2020-09-01	2021-02-15	Culled - scrapie sickness confirmed (Sch1)	2021-02-15	210	F	146	167	1	2021-01-25	1
5	I16179	ME7	823259	STX6_WT/10.1e	690-21	MoPrP+/+	2020-09-01	2021-02-15	Culled - scrapie sickness confirmed (Sch1)	2021-02-15	210	F	146	167	1	2021-01-25	1
6	I16179	ME7	821924	STX6_KOXSTX6_WT/1.3a	361-21	MoPrP+/+	2020-08-20	2021-01-21	Culled - scrapie sickness confirmed (Sch1)	2021-01-21	210	F	140	154	1	2021-01-07	1
6	I16179	ME7	821925	STX6_KOXSTX6_WT/1.3b	446-21	MoPrP+/+	2020-08-20	2021-01-26	Culled - scrapie sickness confirmed (Sch1)	2021-01-26	215	F	147	159	1	2021-01-14	1
6	I16179	ME7	821926	STX6_KOXSTX6_WT/1.3c	447-21	MoPrP+/+	2020-08-20	2021-01-27	Culled - scrapie sickness confirmed (Sch1)	2021-01-27	216	F	146	160	1	2021-01-13	1
6	I16179	ME7	821927	STX6_KOXSTX6_WT/1.3d	593-21	MoPrP+/+	2020-08-20	2021-01-29	Culled - scrapie sickness confirmed (Sch1)	2021-01-29	218	F	146	162	1	2021-01-13	1
6	I16179	ME7	821928	STX6_KOXSTX6_WT/1.3e	362-21	MoPrP+/+	2020-08-20	2021-01-19	Culled - scrapie sickness confirmed (Sch1)	2021-01-19	208	F	146	152	1	2021-01-13	1
6	I16179	ME7	821929	STX6_KOXSTX6_WT/1.3f	448-21	MoPrP+/+	2020-08-20	2021-01-25	Culled - scrapie sickness confirmed (Sch1)	2021-01-25	214	F	146	158	1	2021-01-13	1
6	I16179	ME7	822161	STX6_KOXSTX6_WT/6.1a	449-21	MoPrP+/+	2020-08-20	2021-01-26	Culled - scrapie sickness confirmed (Sch1)	2021-01-26	210	F	151	159	1	2021-01-18	1
6	I16179	ME7	822166	STX6_KOXSTX6_WT/5.1a	262-21	MoPrP+/+	2020-08-20	2021-01-15	Culled - scrapie sickness confirmed (Sch1)	2021-01-15	199	F	140	148	1	2021-01-07	1
6	I16179	ME7	822167	STX6_KOXSTX6_WT/5.1b	450-21	MoPrP+/+	2020-08-20	2021-01-26	Culled - scrapie sickness confirmed (Sch1)	2021-01-26	210	F	147	159	1	2021-01-14	1
6	I16179	ME7	822241	STX6_KOXSTX6_WT/4.3a	451-21	MoPrP+/+	2020-08-20	2021-01-26	Culled - scrapie sickness confirmed (Sch1)	2021-01-26	209	F	146	159	1	2021-01-13	1
6	I16179	ME7	822242	STX6_KOXSTX6_WT/4.3b	452-21	MoPrP+/+	2020-08-20	2021-01-25	Culled - scrapie sickness confirmed (Sch1)	2021-01-25	208	F	151	158	1	2021-01-18	1
6	I16179	ME7	822243	STX6_KOXSTX6_WT/4.3c	363-21	MoPrP+/+	2020-08-20	2021-01-19	Culled - scrapie sickness confirmed (Sch1)	2021-01-19	202	F	140	152	1	2021-01-07	1
6	I16179	ME7	822244	STX6_KOXSTX6_WT/4.3d	453-21	MoPrP+/+	2020-08-20	2021-01-25	Culled - scrapie sickness confirmed (Sch1)	2021-01-25	208	F	140	158	1	2021-01-07	1
6	I16179	ME7	822408	STX6_KOXSTX6_WT/8.1a	454-21	MoPrP+/+	2020-08-20	2021-01-22	Culled - scrapie sickness confirmed (Sch1)	2021-01-22	204	F	152	155	1	2021-01-19	1
6	I16179	ME7	822409	STX6_KOXSTX6_WT/8.1b	364-21	MoPrP+/+	2020-08-20	2021-01-19	Culled - scrapie sickness confirmed (Sch1)	2021-01-19	201	F	140	152	1	2021-01-07	1
6	I16179	ME7	822410	STX6_KOXSTX6_WT/8.1c	NA	MoPrP+/+	2020-08-20	NA	Fatal Tissue Taken	2021-01-16	198	F	0	0	0	2021-01-07	0
6	I16179	ME7	822411	STX6_KOXSTX6_WT/8.1d	455-21	MoPrP+/+	2020-08-20	2021-01-26	Culled - scrapie sickness confirmed (Sch1)	2021-01-26	208	F	146	159	1	2021-01-13	1
6	I16179	ME7	822412	STX6_KOXSTX6_WT/8.1e	456-21	MoPrP+/+	2020-08-20	2021-01-27	Culled - scrapie sickness confirmed (Sch1)	2021-01-27	209	F	152	160	1	2021-01-19	1
6	I16179	ME7	822413	STX6_KOXSTX6_WT/8.1f	263-21	MoPrP+/+	2020-08-20	2021-01-13	Culled - scrapie sickness confirmed (Sch1)	2021-01-13	195	F	137	146	1	2021-01-04	1
6	I16179	ME7	822414	STX6_KOXSTX6_WT/8.1g	594-21	MoPrP+/+	2020-08-20	2021-01-29	Culled - scrapie sickness confirmed (Sch1)	2021-01-29	211	F	139	162	1	2021-01-06	1

### Sheet: S7 GFAP quantification
Image	Name	Class	Parent	ROI	Centroid.X.Âµm	Centroid.Y.Âµm	GFAP.classifier.2..GFAP.area.Âµm.2	Area.Âµm.2	Perimeter.Âµm	Percentage.area	QN	Group	Genotype	Inocula
QN1051-21_GFAP.ndpi	Tissue	Tissue	Image	Geometry	10433.3	6169.2	62318652	7.34638e+07	159910	84.8291	1051-21	7	-/-	RML
QN1052-21_GFAP.ndpi	Tissue	Tissue	Image	Geometry	9188.3	6275.1	55022396	6.4346e+07	173703	85.5102	1052-21	9	+/-	RML
QN1053-21_GFAP.ndpi	Tissue	Tissue	Image	Geometry	9473.8	5742.4	62170924	6.95605e+07	161378	89.3767	1053-21	9	+/-	RML
QN1198-21_GFAP.ndpi	Tissue	Tissue	Image	Geometry	9049.7	4426.1	57603888	70697922	144425	81.4789	1198-21	4	-/-	ME7
QN1244-21_GFAP.ndpi	Tissue	Tissue	Image	Geometry	9840.1	6693.2	57346744	70317232	135880	81.5543	1244-21	4	-/-	ME7
QN1394-21_GFAP.ndpi	Tissue	Tissue	Image	Geometry	8374.3	5801.6	50225400	5.99031e+07	145210	83.8444	1394-21	4	-/-	ME7
QN1395-21_GFAP.ndpi	Tissue	Tissue	Image	Geometry	9214.2	5032.3	59436380	6.92377e+07	152996	85.844	1395-21	4	-/-	ME7
QN1396-21_GFAP.ndpi	Tissue	Tissue	Image	Geometry	9639.7	4791.5	56667592	6.88294e+07	168407	82.3305	1396-21	4	-/-	ME7
QN1444-21_GFAP.ndpi	Tissue	Tissue	Image	Geometry	9595.2	5865.8	55593636	6.75775e+07	192758	82.2665	1444-21	4	-/-	ME7
QN1559-21_GFAP.ndpi	Tissue	Tissue	Image	Geometry	9641.3	4594.2	54257020	6.88316e+07	143329	78.8257	1559-21	4	-/-	ME7
QN2105-21_GFAP.ndpi	Tissue	Tissue	Image	Geometry	9237.1	4851.9	30144474	7.033e+07	166412	42.8615	2105-21	3	+/-	PBS
QN2106-21_GFAP.ndpi	Tissue	Tissue	Image	Geometry	9569.8	6084.7	31078866	70177774	167563	44.2859	2106-21	3	+/-	PBS
QN2107-21_GFAP.ndpi	Tissue	Tissue	Image	Geometry	9328.1	4911.3	29911178	6.71486e+07	194905	44.5448	2107-21	3	+/-	PBS
QN2108-21_GFAP.ndpi	Tissue	Tissue	Image	Geometry	8230.8	7733.5	33119986	7.11961e+07	182599	46.5194	2108-21	3	+/-	PBS
QN2109-21_GFAP.ndpi	Tissue	Tissue	Image	Geometry	9140	4622.3	27140712	6.26013e+07	140726	43.3548	2109-21	3	+/-	PBS
QN2110-21_GFAP.ndpi	Tissue	Tissue	Image	Geometry	8927.1	5058	28811650	6.75298e+07	227266	42.6651	2110-21	2	+/+	PBS
QN2111-21_GFAP.ndpi	Tissue	Tissue	Image	Geometry	9050.9	5034.4	29731846	6.83217e+07	176698	43.5174	2111-21	2	+/+	PBS
QN2112-21_GFAP.ndpi	Tissue	Tissue	Image	Geometry	9124.4	6092.2	32115918	7.08211e+07	177823	45.348	2112-21	2	+/+	PBS
QN2113-21_GFAP.ndpi	Tissue	Tissue	Image	Geometry	9199.5	4678.7	29523820	6.74687e+07	156646	43.7593	2113-21	1	-/-	PBS
QN2114-21_GFAP.ndpi	Tissue	Tissue	Image	Geometry	9717.3	5176.8	25878834	6.57836e+07	188573	39.3393	2114-21	1	-/-	PBS
QN2115-21_GFAP.ndpi	Tissue	Tissue	Image	Geometry	8255.6	6600.9	29773296	6.93568e+07	154194	42.9277	2115-21	2	+/+	PBS
QN2116-21_GFAP.ndpi	Tissue	Tissue	Image	Geometry	8927.6	5614.6	31523854	71497428	172660	44.0909	2116-21	2	+/+	PBS
QN2117-21_GFAP.ndpi	Tissue	Tissue	Image	Geometry	8871.8	4823.2	27023670	6.19672e+07	158815	43.6097	2117-21	1	-/-	PBS
QN2118-21_GFAP.ndpi	Tissue	Tissue	Image	Geometry	9095.5	4832.3	28369156	6.60678e+07	150045	42.9394	2118-21	1	-/-	PBS
QN262-21_GFAP.ndpi	Tissue	Tissue	Image	Geometry	8214.2	4423.4	33755044	4.91344e+07	114313	68.6994	262-21	6	+/-	ME7
QN361-21_GFAP.ndpi	Tissue	Tissue	Image	Geometry	8939.3	6015.9	41716468	58959161	120513	70.7549	361-21	6	+/-	ME7
QN362-21_GFAP.ndpi	Tissue	Tissue	Image	Geometry	7509.3	5413.3	37103976	5.44495e+07	114029	68.1439	362-21	6	+/-	ME7
QN446-21_GFAP.ndpi	Tissue	Tissue	Image	Geometry	8205.6	4244.4	36074948	5.13583e+07	140335	70.2418	446-21	6	+/-	ME7
QN447-21_GFAP.ndpi	Tissue	Tissue	Image	Geometry	8725.3	4088.7	38849180	5.58012e+07	134102	69.6207	447-21	6	+/-	ME7
QN448-21_GFAP.ndpi	Tissue	Tissue	Image	Geometry	8797.7	4923.7	41466680	5.65676e+07	146066	73.3046	448-21	6	+/-	ME7
QN449-21_GFAP.ndpi	Tissue	Tissue	Image	Geometry	9011	6093.4	40184268	5.34399e+07	150691	75.1953	449-21	6	+/-	ME7
QN450-21_GFAP.ndpi	Tissue	Tissue	Image	Geometry	8941.2	4650.2	38961272	5.11201e+07	170034	76.2152	450-21	6	+/-	ME7
QN451-21_GFAP.ndpi	Tissue	Tissue	Image	Geometry	9071.2	4551.9	40227964	5.46237e+07	136666	73.6456	451-21	6	+/-	ME7
QN458-21_GFAP.ndpi	Tissue	Tissue	Image	Geometry	8292.2	4265.7	28414684	5.04558e+07	117573	56.316	458-21	5	+/+	ME7
QN593-21_GFAP.ndpi	Tissue	Tissue	Image	Geometry	7581.6	5492.8	39307704	5.51063e+07	134977	71.3307	593-21	6	+/-	ME7
QN595-21_GFAP.ndpi	Tissue	Tissue	Image	Geometry	8911.7	5364.1	38991860	5.92373e+07	151944	65.8232	595-21	5	+/+	ME7
QN597-21_GFAP.ndpi	Tissue	Tissue	Image	Geometry	7734	4737.2	38092348	5.61499e+07	136736	67.8405	597-21	5	+/+	ME7
QN656-21_GFAP.ndpi	Tissue	Tissue	Image	Geometry	8902.3	5814.7	46588400	6.10038e+07	139531	76.3696	656-21	5	+/+	ME7
QN659-21_GFAP.ndpi	Tissue	Tissue	Image	Geometry	8834.9	5894.1	44772848	5.52849e+07	125189	80.9857	659-21	5	+/+	ME7
QN660-21_GFAP.ndpi	Tissue	Tissue	Image	Geometry	7868.4	5835.5	38497308	5.49434e+07	183148	70.0672	660-21	5	+/+	ME7
QN663-21_GFAP.ndpi	Tissue	Tissue	Image	Geometry	8595.9	4187.5	40766844	5.44729e+07	137990	74.8388	663-21	8	+/+	RML
QN664-21_GFAP.ndpi	Tissue	Tissue	Image	Geometry	7845.3	6654.6	40807608	5.25562e+07	166678	77.6457	664-21	8	+/+	RML
QN686-21_GFAP.ndpi	Tissue	Tissue	Image	Geometry	9238.4	6496.9	44980056	6.35039e+07	138491	70.8304	686-21	5	+/+	ME7
QN688-21_GFAP.ndpi	Tissue	Tissue	Image	Geometry	9382.8	5881.5	47393080	6.59396e+07	178439	71.8735	688-21	5	+/+	ME7
QN689-21_GFAP.ndpi	Tissue	Tissue	Image	Geometry	9352.6	8064.6	45992528	6.54249e+07	185069	70.2983	689-21	5	+/+	ME7
QN691-21_GFAP.ndpi	Tissue	Tissue	Image	Geometry	10057.8	5676.1	54117032	7.09427e+07	152601	76.2827	691-21	8	+/+	RML
QN692-21_GFAP.ndpi	Tissue	Tissue	Image	Geometry	7807.7	4508.5	44721380	5.64109e+07	103312	79.2779	692-21	8	+/+	RML
QN693-21_GFAP.ndpi	Tissue	Tissue	Image	Geometry	9290.8	4381.8	51615888	6.30115e+07	136422	81.915	693-21	8	+/+	RML
QN694-21_GFAP.ndpi	Tissue	Tissue	Image	Geometry	8984.1	7725.6	49200376	6.47022e+07	141843	76.0413	694-21	8	+/+	RML
QN695-21_GFAP.ndpi	Tissue	Tissue	Image	Geometry	9218.9	5714.2	47549688	6.16929e+07	143016	77.0748	695-21	8	+/+	RML
QN746-21_GFAP.ndpi	Tissue	Tissue	Image	Geometry	8739.5	4759.7	42382780	5.52754e+07	156691	76.6756	746-21	5	+/+	ME7
QN747-21_GFAP.ndpi	Tissue	Tissue	Image	Geometry	8776.4	4641	47063364	6.09238e+07	149396	77.2496	747-21	8	+/+	RML
QN877-21_GFAP.ndpi	Tissue	Tissue	Image	Geometry	9694.3	5798.2	54974772	6.91857e+07	158476	79.4597	877-21	8	+/+	RML
QN893-21_GFAP.ndpi	Tissue	Tissue	Image	Geometry	9486.3	7695.7	48523344	6.78093e+07	163687	71.5585	893-21	7	-/-	RML
QN894-21_GFAP.ndpi	Tissue	Tissue	Image	Geometry	9671.5	6932.1	59055520	7.4291e+07	153025	79.4921	894-21	7	-/-	RML
QN895-21_GFAP.ndpi	Tissue	Tissue	Image	Geometry	9040.1	5653.5	57665348	7.33664e+07	171914	78.5991	895-21	7	-/-	RML
QN896-21_GFAP.ndpi	Tissue	Tissue	Image	Geometry	9761.8	5698.1	52981744	6.75714e+07	134468	78.4085	896-21	7	-/-	RML
QN897-21_GFAP.ndpi	Tissue	Tissue	Image	Geometry	9144.4	4826.8	51593396	6.5395e+07	182444	78.895	897-21	9	+/-	RML
QN898-21_GFAP.ndpi	Tissue	Tissue	Image	Geometry	9907.8	5971.7	56070672	7.09487e+07	185822	79.0298	898-21	9	+/-	RML
QN916-21_GFAP.ndpi	Tissue	Tissue	Image	Geometry	9280.8	4807.3	54743324	6.34649e+07	159733	86.2576	916-21	8	+/+	RML
QN917-21_GFAP.ndpi	Tissue	Tissue	Image	Geometry	9822.3	4722.4	56358796	7.00203e+07	180824	80.4893	917-21	7	-/-	RML
QN919-21_GFAP.ndpi	Tissue	Tissue	Image	Geometry	9181.9	5479.8	49211664	6.14008e+07	159888	80.1483	919-21	9	+/-	RML
QN920-21_GFAP.ndpi	Tissue	Tissue	Image	Geometry	9696	5319.7	58104792	7.33254e+07	174208	79.2424	920-21	7	-/-	RML
QN921-21_GFAP.ndpi	Tissue	Tissue	Image	Geometry	9761.3	4737.4	56882948	7.12379e+07	147534	79.8493	921-21	7	-/-	RML
QN922-21_GFAP.ndpi	Tissue	Tissue	Image	Geometry	9540.4	5203.1	58365536	7.35348e+07	201645	79.3714	922-21	9	+/-	RML
QN923-21_GFAP.ndpi	Tissue	Tissue	Image	Geometry	9757.8	5495.6	56817184	7.42139e+07	151126	76.5587	923-21	9	+/-	RML
QN988-21_GFAP.ndpi	Tissue	Tissue	Image	Geometry	9776.1	4641.7	55991952	6.88881e+07	178390	81.2795	988-21	9	+/-	RML
QN989-21_GFAP.ndpi	Tissue	Tissue	Image	Geometry	8496.1	4496.7	53261088	6.33641e+07	137277	84.0556	989-21	9	+/-	RML
QN990-21_GFAP.ndpi	Tissue	Tissue	Image	Geometry	9300.4	4884.5	56475832	68982267	166394	81.8701	990-21	7	-/-	RML
QN991-21_GFAP.ndpi	Tissue	Tissue	Image	Geometry	9494.1	4856	54012700	6.57951e+07	179493	82.0923	991-21	9	+/-	RML
QN996-21_GFAP.ndpi	Tissue	Tissue	Image	Geometry	9062.2	4859.8	48642616	62436499	132561	77.9073	996-21	7	-/-	RML

### Sheet: S8 Iba1 quantification
Image	Name	Class	Parent	ROI	Centroid.X.Âµm	Centroid.Y.Âµm	Iba1.classifier.1..IBA1.area.Âµm.2	Area.Âµm.2	Perimeter.Âµm	Percentage.area	QN	Group	Genotype	Inocula
QN1051-21_IBA1.ndpi	Tissue	Tissue	Image	Geometry	9646.8	4657.4	17769116	63131511	219872	28.1462	1051-21	7	-/-	RML
QN1052-21_IBA1.ndpi	Tissue	Tissue	Image	Geometry	8913.1	5392.7	19584106	5.51949e+07	206201	35.4817	1052-21	9	+/-	RML
QN1053-21_IBA1.ndpi	Tissue	Tissue	Image	Geometry	9037.2	5660.7	19982592	5.84229e+07	188528	34.2033	1053-21	9	+/-	RML
QN1198-21_IBA1.ndpi	Tissue	Tissue	Image	Geometry	8372	4731	15423528	5.91445e+07	219820	26.0777	1198-21	4	-/-	ME7
QN1244-21_IBA1.ndpi	Tissue	Tissue	Image	Geometry	9118.2	7086.2	15793781	5.78027e+07	153224	27.3236	1244-21	4	-/-	ME7
QN1394-21_IBA1.ndpi	Tissue	Tissue	Image	Geometry	7751.7	4544.4	10884412	5.0122e+07	207543	21.7158	1394-21	4	-/-	ME7
QN1395-21_IBA1.ndpi	Tissue	Tissue	Image	Geometry	7981.9	4496.9	16043888	5.37949e+07	191925	29.8242	1395-21	4	-/-	ME7
QN1396-21_IBA1.ndpi	Tissue	Tissue	Image	Geometry	9074.8	4453.2	15293036	5.83972e+07	210375	26.188	1396-21	4	-/-	ME7
QN1444-21_IBA1.ndpi	Tissue	Tissue	Image	Geometry	9006.6	5598.2	14650509	5.83178e+07	258782	25.1219	1444-21	4	-/-	ME7
QN1559-21_IBA1.ndpi	Tissue	Tissue	Image	Geometry	9145.9	5360.9	12242114	5.92799e+07	218994	20.6514	1559-21	4	-/-	ME7
QN2105-21_IBA1.ndpi	Tissue	Tissue	Image	Geometry	8996.8	4730.1	5.98739e+06	5.97232e+07	168437	10.0252	2105-21	3	+/-	PBS
QN2106-21_IBA1.ndpi	Tissue	Tissue	Image	Geometry	9588.7	6223.2	5.40714e+06	6.04129e+07	194466	8.9503	2106-21	3	+/-	PBS
QN2107-21_IBA1.ndpi	Tissue	Tissue	Image	Geometry	8869.4	4456.7	4086788	5.76634e+07	223954	7.08731	2107-21	3	+/-	PBS
QN2108-21_IBA1.ndpi	Tissue	Tissue	Image	Geometry	7845.4	7095.3	5.74578e+06	5.97839e+07	211697	9.61092	2108-21	3	+/-	PBS
QN2109-21_IBA1.ndpi	Tissue	Tissue	Image	Geometry	8682.8	4339.5	4395368	5.38233e+07	182573	8.1663	2109-21	3	+/-	PBS
QN2110-21_IBA1.ndpi	Tissue	Tissue	Image	Geometry	8499.4	5053.1	5.09577e+06	5.81957e+07	314499	8.75627	2110-21	2	+/+	PBS
QN2111-21_IBA1.ndpi	Tissue	Tissue	Image	Geometry	8872	4748.8	4370324	6.22753e+07	252908	7.01775	2111-21	2	+/+	PBS
QN2112-21_IBA1.ndpi	Tissue	Tissue	Image	Geometry	8778.3	5787.7	5279126	6.15888e+07	208657	8.57157	2112-21	2	+/+	PBS
QN2113-21_IBA1.ndpi	Tissue	Tissue	Image	Geometry	9065.1	4356.9	3419462	6.20698e+07	166467	5.50906	2113-21	1	-/-	PBS
QN2114-21_IBA1.ndpi	Tissue	Tissue	Image	Geometry	9769.7	4474.8	3.10979e+06	5.86134e+07	169945	5.3056	2114-21	1	-/-	PBS
QN2115-21_IBA1.ndpi	Tissue	Tissue	Image	Geometry	7943.1	5905.4	3.26867e+06	5.80769e+07	234329	5.62818	2115-21	2	+/+	PBS
QN2116-21_IBA1.ndpi	Tissue	Tissue	Image	Geometry	8419.8	6239.9	3.26791e+06	5.99055e+07	231500	5.45511	2116-21	2	+/+	PBS
QN2117-21_IBA1.ndpi	Tissue	Tissue	Image	Geometry	8467.1	5475	4.10354e+06	5.40125e+07	171995	7.59739	2117-21	1	-/-	PBS
QN2118-21_IBA1.ndpi	Tissue	Tissue	Image	Geometry	8850.2	4215.5	6191756	5.60055e+07	181188	11.0556	2118-21	1	-/-	PBS
QN262-21_IBA1.ndpi	Tissue	Tissue	Image	Geometry	7819.4	4046.2	15493853	4.57779e+07	121306	33.8457	262-21	6	+/-	ME7
QN361-21_IBA1.ndpi	Tissue	Tissue	Image	Geometry	8816.7	5671.5	14215408	5.49792e+07	134578	25.856	361-21	6	+/-	ME7
QN362-21_IBA1.ndpi	Tissue	Tissue	Image	Geometry	7752.7	4653.3	12298756	50787795	125152	24.216	362-21	6	+/-	ME7
QN446-21_IBA1.ndpi	Tissue	Tissue	Image	Geometry	8207.9	4130.3	12257269	4.86494e+07	163236	25.1951	446-21	6	+/-	ME7
QN447-21_IBA1.ndpi	Tissue	Tissue	Image	Geometry	8767.5	3880.9	15669236	5.22464e+07	138848	29.991	447-21	6	+/-	ME7
QN448-21_IBA1.ndpi	Tissue	Tissue	Image	Geometry	8421.7	4487.1	12866121	5.19618e+07	173021	24.7608	448-21	6	+/-	ME7
QN449-21_IBA1.ndpi	Tissue	Tissue	Image	Geometry	8872.7	5109.1	14982457	5.02424e+07	145665	29.8203	449-21	6	+/-	ME7
QN450-21_IBA1.ndpi	Tissue	Tissue	Image	Geometry	8369.2	4042.2	13078229	4.74342e+07	153976	27.5713	450-21	6	+/-	ME7
QN451-21_IBA1.ndpi	Tissue	Tissue	Image	Geometry	8662.9	4269.8	15358623	5.14274e+07	133480	29.8647	451-21	6	+/-	ME7
QN458-21_IBA1.ndpi	Tissue	Tissue	Image	Geometry	8139.6	4345.2	8.35092e+06	4.68609e+07	130794	17.8207	458-21	5	+/+	ME7
QN593-21_IBA1.ndpi	Tissue	Tissue	Image	Geometry	7253.4	5702	14601651	4.92193e+07	137134	29.6665	593-21	6	+/-	ME7
QN595-21_IBA1.ndpi	Tissue	Tissue	Image	Geometry	8370.5	4188.7	12770902	5.08675e+07	239587	25.1062	595-21	5	+/+	ME7
QN597-21_IBA1.ndpi	Tissue	Tissue	Image	Geometry	6436.3	4966.6	11899734	5.04063e+07	175175	23.6076	597-21	5	+/+	ME7
QN656-21_IBA1.ndpi	Tissue	Tissue	Image	Geometry	8907	5907	15317554	5.58283e+07	161460	27.4369	656-21	5	+/+	ME7
QN659-21_IBA1.ndpi	Tissue	Tissue	Image	Geometry	8459.8	5639.3	14062952	5.06997e+07	156325	27.7377	659-21	5	+/+	ME7
QN660-21_IBA1.ndpi	Tissue	Tissue	Image	Geometry	7590.2	4930.1	9475158	4.88076e+07	240318	19.4133	660-21	5	+/+	ME7
QN663-21_IBA1.ndpi	Tissue	Tissue	Image	Geometry	8455.7	4576.9	11191004	5.04395e+07	144639	22.187	663-21	8	+/+	RML
QN664-21_IBA1.ndpi	Tissue	Tissue	Image	Geometry	7758.3	6773.3	11395553	4.62288e+07	196709	24.6504	664-21	8	+/+	RML
QN686-21_IBA1.ndpi	Tissue	Tissue	Image	Geometry	9312.6	5994.8	17380290	5.67715e+07	158210	30.6144	686-21	5	+/+	ME7
QN688-21_IBA1.ndpi	Tissue	Tissue	Image	Geometry	9319.5	5793.5	13862483	5.93338e+07	210722	23.3636	688-21	5	+/+	ME7
QN689-21_IBA1.ndpi	Tissue	Tissue	Image	Geometry	9332.4	6642.2	14342655	5.82543e+07	207839	24.6208	689-21	5	+/+	ME7
QN691-21_IBA1.ndpi	Tissue	Tissue	Image	Geometry	9852.9	5801	13346678	62686602	214698	21.2911	691-21	8	+/+	RML
QN692-21_IBA1.ndpi	Tissue	Tissue	Image	Geometry	7542.9	4292.9	14862423	5.05741e+07	134611	29.3874	692-21	8	+/+	RML
QN693-21_IBA1.ndpi	Tissue	Tissue	Image	Geometry	8595.3	4519.1	13109540	5.43489e+07	195344	24.1211	693-21	8	+/+	RML
QN694-21_IBA1.ndpi	Tissue	Tissue	Image	Geometry	8681.1	7630.6	11447870	5.65364e+07	150120	20.2487	694-21	8	+/+	RML
QN695-21_IBA1.ndpi	Tissue	Tissue	Image	Geometry	8869.5	6003.4	14999845	54898170	176838	27.323	695-21	8	+/+	RML
QN746-21_IBA1.ndpi	Tissue	Tissue	Image	Geometry	8310.7	4575.6	13702545	4.83089e+07	144506	28.3644	746-21	5	+/+	ME7
QN747-21_IBA1.ndpi	Tissue	Tissue	Image	Geometry	8671.4	4352.6	14636094	5.3944e+07	162314	27.132	747-21	8	+/+	RML
QN877-21_IBA1.ndpi	Tissue	Tissue	Image	Geometry	9627	5855.3	14175226	5.81374e+07	183170	24.3823	877-21	8	+/+	RML
QN893-21_IBA1.ndpi	Tissue	Tissue	Image	Geometry	9536.7	6218.7	11924747	5.97657e+07	185715	19.9525	893-21	7	-/-	RML
QN894-21_IBA1.ndpi	Tissue	Tissue	Image	Geometry	9285.8	5237.4	18877094	63017323	196915	29.9554	894-21	7	-/-	RML
QN895-21_IBA1.ndpi	Tissue	Tissue	Image	Geometry	8635.3	4805.1	15204043	6.26282e+07	209066	24.2767	895-21	7	-/-	RML
QN896-21_IBA1.ndpi	Tissue	Tissue	Image	Geometry	9215.6	5469.7	13246852	5.73885e+07	155226	23.0827	896-21	7	-/-	RML
QN897-21_IBA1.ndpi	Tissue	Tissue	Image	Geometry	8690	4509.2	14592500	5.57738e+07	224054	26.1637	897-21	9	+/-	RML
QN898-21_IBA1.ndpi	Tissue	Tissue	Image	Geometry	9324.4	4886.1	19070260	5.80984e+07	358210	32.8241	898-21	9	+/-	RML
QN916-21_IBA1.ndpi	Tissue	Tissue	Image	Geometry	8848.9	5098.8	13466286	5.51026e+07	180345	24.4386	916-21	8	+/+	RML
QN917-21_IBA1.ndpi	Tissue	Tissue	Image	Geometry	9357.7	4188.5	13432221	5.91025e+07	231953	22.727	917-21	7	-/-	RML
QN919-21_IBA1.ndpi	Tissue	Tissue	Image	Geometry	8745	5109.8	14000040	5.18158e+07	186938	27.0189	919-21	9	+/-	RML
QN920-21_IBA1.ndpi	Tissue	Tissue	Image	Geometry	9740.6	6943.4	15342997	6.26995e+07	191637	24.4707	920-21	7	-/-	RML
QN921-21_IBA1.ndpi	Tissue	Tissue	Image	Geometry	9620.3	4986.5	13673017	6.18807e+07	214266	22.0958	921-21	7	-/-	RML
QN922-21_IBA1.ndpi	Tissue	Tissue	Image	Geometry	9378.7	4684.7	18438090	6.61423e+07	255134	27.8764	922-21	9	+/-	RML
QN923-21_IBA1.ndpi	Tissue	Tissue	Image	Geometry	9142.9	4655.2	17729906	6.18222e+07	302982	28.6788	923-21	9	+/-	RML
QN988-21_IBA1.ndpi	Tissue	Tissue	Image	Geometry	9554	5482	18384780	60007257	185272	30.6376	988-21	9	+/-	RML
QN989-21_IBA1.ndpi	Tissue	Tissue	Image	Geometry	8193.8	4192.8	15605948	5.27536e+07	122994	29.5827	989-21	9	+/-	RML
QN990-21_IBA1.ndpi	Tissue	Tissue	Image	Geometry	9122.4	4913.3	11137827	56530871	222708	19.7022	990-21	7	-/-	RML
QN991-21_IBA1.ndpi	Tissue	Tissue	Image	Geometry	9090.8	4321.1	14117373	5.41906e+07	266162	26.0513	991-21	9	+/-	RML
QN996-21_IBA1.ndpi	Tissue	Tissue	Image	Geometry	8738.6	4289.3	11439038	5.13638e+07	168418	22.2706	996-21	7	-/-	RML
